# Identification of molecular nociceptors in *Octopus vulgaris* through functional characterisation in *Caenorhabditis elegans*

**DOI:** 10.1101/2025.08.19.670888

**Authors:** Eleonora Maria Pieroni, Vincent O’Connor, Lindy Holden-Dye, Pamela Imperadore, Graziano Fiorito, James Dillon

## Abstract

Nociception, a phenomenon crucial for animal survival, deploys evolutionarily conserved molecular mechanisms. Among invertebrate species, cephalopods are of particular interest as they possess a well-developed brain speculated to be able to encode pain-like states. This has led to their inclusion in the Directive 2010/63 EU for welfare protection.

However, the molecular mechanisms of nociception in cephalopods are still poorly characterised and it is important to address this knowledge gap to better understand cephlapods’ capacity to express pain states. Here we describe a bioinformatic pipeline utilising conserved nociceptive genes, to identify the orthologous candidates in the *Octopus vulgaris* transcriptome. We identified 51 genes we predict to function in nociception. These add to the mechanosensory TRPN and the unique chemotactile receptors recently identified in octopus suckers, thus expanding the set of genes that merit further functional characterisation in cephalopods. We therefore selected 38 orthologues in *Caenorhabditis elegans,* a tractable experimental platform and tested loss of function mutant strains of distinct functional gene classes (e.g., *osm-9, egl-3, frpr-3*) in a low pH avoidance paradigm. This identified 18 nociceptive-related genes to be prioritised for further functional characterisation in *O. vulgaris*.
