## Supplementary material for "Identification of molecular nociceptors in *Octopus vulgaris* through functional characterisation in *Caenorhabditis elegans*": TableS3

### Sheet: Selection based on gene expr
contig and seq_CPM	Protein name	Available gene expression data (CPM) from Petrosino et al., 2015, Petrosino et al., 2022
		TIP	SEM	SUB	OL
c28071_g1_i1	Acid-sensing ion channel	7.08267	1.14233	4.55333	0.378
c33413_g5_i1	Acid-sensing ion channel	6.327	5.32733	9.356	5.35
c33413_g5_i2	Acid-sensing ion channel	6.88	7.18533	6.15967	5.58
c34210_g4_i4	FMRFamide-activated amiloride-sensitive sodium channel-like	5.03833	4.478	1.345	4.674
c31382_g11_i1	Transient receptor potential A	8.24033	2.04767	1.84267	1.95733
c35468_g1_i3	Transient receptor potential A	3.55633	1.09833	1.73	0.357333
c30608_g5_i7	Transient receptor potential C	13.8421	36.5519	36.3224	63.6318
c30608_g5_i1	Transient receptor potential C	9.84654	44.097	38.9643	93.4052
c30608_g5_i3	Transient receptor potential C	11.5948	41.636	38.0957	96.5643
c33217_g5_i1	Transient receptor potential C	0.59276	0.747293	0.462843	0.836603
c33217_g5_i3	Transient receptor potential C	0.852493	0.770413	0.50326	0.97299
c26244_g2_i1	Transient receptor potential C	2.89673	0.0514233	0.0572667	0.0323067
c31735_g17_i1	Transient receptor potential C	1.04767	7.52567	2.49033	9.56167
c31735_g17_i2	Transient receptor potential C	0.705667	7.02167	2.42567	8.22667
c31340_g2_i1	Transient receptor potential M member 2	53.9503	85.5851	130.789	48.8822
c36716_g1_i2	Transient receptor potential M member 2	6.804	0.145537	2.23082	0.07328
c31482_g3_i4	Transient receptor potential M member 3	27.9946	78.3518	34.9226	105.365
c31482_g3_i2	Transient receptor potential M member 3	21.1213	79.2687	36.765	142.501
c31482_g3_i5	Transient receptor potential M member 3	20.4488	52.7655	37.7959	113.101
c31482_g3_i1	Transient receptor potential M member 3	21.5443	86.1728	36.0467	117.475
c31314_g5_i1	NO mechanoreceptor Potential C	11.0755	23.0965	13.808	26.3058
c34000_g4_i1	Polycystin-2-like	10.0163	6.43667	4.147	4.77033
c32354_g6_i1	Transient receptor potential V (partial)	0.401397	0.00744333	0.00719333	0.02912	NOTE: This were all partial sequences of a larger transcript that was reconstructed therefore the single gene expression values are not indicative of the actual expression levels of the whole transcript (Pieroni et al., unpublished)
c32354_g7_i1	Transient receptor potential V (partial)	0.24919	0	0.00682333	0.02872
c32354_g2_i1	Transient receptor potential V (partial)	0.0362067	0	0	0
c32354_g12_i1	Transient receptor potential V (partial)	0.04676	0	0	0.00625
c32354_g14_i1	Transient receptor potential V (partial)	0.0238933	0.00305333	0	0
c36392_g4_i1	Piezo-type mechanosensitive ion channel	11.5462	11.1895	18.7635	9.47516
c36392_g4_i2	Piezo-type mechanosensitive ion channe	8.66011	12.3921	19.0176	7.59824
c36392_g4_i3	Piezo-type mechanosensitive ion channel	10.8925	9.72742	27.5361	11.9418
c33163_g11_i3	P2X purinoceptor 4-like isoform X2	2.033	2.30333	3.419	2.203
c33163_g11_i2	P2X purinoceptor 4-like isoform X1	2.07133	2.02433	3.162	2.01367
c30247_g1_i1	Calcium channel, voltage-dependent alpha 2/delta subunit 3	1.68837	10.1558	16.1926	8.28369
c33106_g1_i2	Potassium Two Pore Domain Channel Subfamily	26.8149	82.5321	66.8668	83.2388
c33477_g8_i1	Potassium Voltage-gated Channel subfamily Q (kqt-2 like)	0.186997	11.6607	1.95168	9.64454
c33539_g2_i3	Potassium Voltage-gated Channel subfamily Q (kqt-3 like)	1.56875	109.498	4.25071	19.9648
c30280_g2_i1	Potassium Voltage-gated Channel subfamily A	17.1983	8.31185	7.17893	9.59719
c28798_g1_i1	neuroendocrine convertase 1-like	13.5227	49.2747	29.11	61.7223
c32479_g16_i1	neuroendocrine convertase 2-like	5.54267	203.602	184.048	186.612
c30963_g3_i1	Carboxypeptidase E	2.09377	22.4086	23.1946	25.9763
c29134_g1_i2	Angiotensin-converting enzyme-like	100.31	48.837	26.1506	2.8479
c29134_g1_i1	Angiotensin-converting enzyme-like	85.7457	43.2144	28.4579	1.75028
c29134_g1_i3	Angiotensin-converting enzyme-like	74.0529	44.276	24.0731	2.29701
c20550_g1_i1	Angiotensin-converting enzyme-like	2.15373	4.4303	17.6793	2.69205
c34756_g7_i7	endothelin-converting enzyme	17.8793	248.88	155.274	119.932
c29614_g17_i1	endothelin-converting enzyme	9.48572	11.0766	9.16797	12.3466
c29614_g17_i2	endothelin-converting enzyme	8.6046	9.64679	8.85798	13.9836
c34756_g7_i2	endothelin-converting enzyme	26.1875	237.594	117.135	140.915
c34756_g7_i3	endothelin-converting enzyme	22.7102	197.442	122.638	79.0461
c34756_g7_i4	endothelin-converting enzyme	23.3487	174.863	175.438	112.726
c34756_g7_i5	endothelin-converting enzyme	20.4549	189.777	85.8678	101.398
c34756_g7_i6	endothelin-converting enzyme	26.226	260.076	146.254	115.389
c34308_g4_i2	Neprilysin-like 1	63.077	0.061	0.0716667	0.132
c32366_g10_i1	Neprilysin-like 2	58.8717	208.027	236.271	423.775
c33714_g6_i1	Neprilysin-like	2.896	12.646	3.689	9.98833
c35190_g3_i1	Neprilysin-like	12.724	45.823	10.7443	25.1757
c28032_g1_i1	Opioid growth factor receptor	0.457923	0.56179	0.54829	0.674687
c28149_g2_i1	Opioid growth factor receptor	0.477693	0.571993	0.58506	0.850193
c28149_g2_i3	Opioid growth factor receptor	0.30262	0.2837	0.405063	0.485997
c22802_g3_i1	Allatostatin C receptor	2.81332	8.98734	6.26133	11.452
c24475_g2_i1	Probable G-protein coupled receptor 83	0.33625	1.84929	1.09591	1.82884
c36143_g3_i8	Fatty acid amide hydrolase 1-like isoform X1	6.07373	0.126073	0.216767	0.0219467
c36143_g3_i2	Fatty acid amide hydrolase 1-like isoform X2	3.74141	3.54716	3.75307	5.3786
c33457_g14_i2	Fatty acid amide hydrolase 2-like	3.23347	22.3982	43.4714	11.1539
c34691_g1_i1	Diacylglycerol lipase alpha	6.54984	0.164953	2.65129	0.06479
c33970_g10_i1	Diacylglycerol lipase alpha	2.78094	0.220883	1.74112	0.0746567
c28029_g1_i1	N-acyl-phosphatidylethanolamine-hydrolyzing phospholipase D	0.824973	0.250593	0.280487	0.136123
c28029_g1_i2	N-acyl-phosphatidylethanolamine-hydrolyzing phospholipase D	10.591	0.0109467	0.123383	0.0107167
c32508_g7_i1	Fatty acid-binding protein-like isoform X1	57.8852	161.574	208.284	72.5139
c33592_g4_i4	Fatty acid-binding protein-like isoform X2	72.3085	16.4408	20.7817	7.48679
c29366_g1_i1	Fatty acid-binding protein homolog 5 isoform X1	0	0.0733567	0	0
c11274_g1_i1	Fatty acid-binding protein homolog 5 isoform X2	0.113507	0.193923	0.209403	0.04599
c32097_g6_i2	CB1 cannabinoid receptor-interacting protein 1	17.8022	12.5423	5.62113	17.4639
c31779_g15_i4	Tachykinin-like peptides receptor 99D	8.129	8.984	6.425	19.271
c30835_g14_i1	Substance-K receptor-like	4.32133	0.967333	1.07833	4.94033
c31437_g10_i1	Tachykinin-related peptide	18.261	910.399	339.957	317.144
c16104_g1_i1	FMRFamide receptor-like	2.84667	10.4517	5.25667	9.058
c32011_g11_i1	FMRFamide receptor-like	2.088	1.24667	1.39767	3.57467
c36074_g5_i1	FMRFamide receptor-like	0.569333	7.69633	5.38767	6.641
c36074_g5_i3	FMRFamide receptor-like	0.370863	7.15377	5.70019	5.93112
c31162_g13_i1	FMRFamide receptor-like	4.13367	3.194	1.84133	2.444
c30173_g7_i1	FMRFamide-related neuropeptides-like	24.0563	613.108	1437.91	842.051
c30210_g15_i1	FMRFamide-related neuropeptides-like	18.7314	254.616	965.692	235.99
c26559_g1_i1	Buccalin (partial)	12.3114	57.6346	44.0838	129.836	NOTE: This were all partial sequences of a larger transcript that was reconstructed therefore the single gene expression values are not indicative of the actual expression levels of the whole transcript
c26559_g2_i1	Buccalin (partial)	19.7722	77.3983	41.7474	213.96
c31238_g13_i1	calcitonin gene-related peptide type 1 receptor-like	1.57233	5.54267	1.69033	3.587
c28578_g1_i1	calcitonin gene-related peptide type 1 receptor-like	0.701	3.464	2.82867	4.57667
c33183_g7_i1	calcitonin gene-related peptide type 1 receptor-like	2.324	2.916	1.39733	3.24533
c33141_g1_i2	Mechanosensory protein 2	70.063	20.8173	34.448	19.421
c33141_g1_i5	Mechanosensory protein 2	48.3197	17.628	24.8137	20.3423
c31699_g1_i2	Anoctamin	9.852	2.84433	3.53	2.038
c31137_g8_i2	Transmembrane channel (tmc-1 like)	16.044	5.21387	4.21069	4.06865
c32050_g13_i1	Sodium leak channel non-selective protein	1.86094	7.18728	2.99916	3.34207
c31964_g8_i1	Cyclic nucleotide gated channel	9.79832	23.5582	13.4585	25.2349
c29520_g1_i1	sodium/hydrogen exchanger 1 X1	3.12803	0.0416	0.0170167	0.07407
c29263_g1_i1	Pyroglutamylated RFamide peptide receptor-like	3.14033	20.146	2.25133	7.41033
c30821_g14_i3	Neuropeptide FF receptor 2	3.731	18.962	23.9037	22.2107
c30821_g14_i4	Neuropeptide FF receptor 1	3.10133	21.1913	16.617	24.3077
c32308_g15_i1	neuropeptide Y receptor type 2-like	0.553333	2.85833	2.38967	3.68067
c34307_g5_i1	Neuropeptide Y receptor type 5-like isoform X1	0.157417	1.39443	1.35492	0.482467
c34724_g6_i1	Neuropeptide Y receptor type 5-like isoform X2	0.423267	0.46142	0.469007	1.19508
c37278_g1_i1	Pro-neuropeptide Y	8.53558	29.2624	42.9558	70.3434
c31636_g11_i1	Allatostatin A (Galanin) receptor	1.57084	1.21745	2.30158	1.62838
c37043_g1_i1	Neuropeptides capa receptor-like (NMUR)	0.0940533	0.7396	0.532243	0.647377
c33262_g2_i1	Neuropeptide CCHamide-1 receptor (NMUR)	1.2569	6.32106	3.37988	8.90349														96 transcripts	82 (?) proteins
c34473_g11_i1	Vasopressin receptor	10.591	0.0109467	0.123383	0.0107167
c36104_g15_i1	Non-structural maintenance of chromosomes element 3 homolog	11.0425	22.0075	43.4078	44.3585
c31111_g5_i1	Neurotensin receptor1-like	8.53558	29.2624	42.9558	70.3434
c31111_g5_i2	Neurotensin receptor1-like	7.03546	27.8075	41.0368	78.9845
