## Supplementary material for "Identification of molecular nociceptors in *Octopus vulgaris* through functional characterisation in *Caenorhabditis elegans*": TableS1

### Sheet: S1Database filtration (Step1-2)
A														B	Final non-overlapping and filtered number of genes to blast against O. vulgaris transcriptome
Gene	Source	Category	To be blasted	Number of genes per category
ABAT	HPG	BR		AN	N	BR	NT	IP							99		89	when pooling together representatives from the same subfamily
ABCB1	L, HPG, IASP	BR		28	71	165	29	29	Total number of distinct genes	322					Orthologues found (v) and not found (x) in O. vulgaris transcriptome
ACE	L	AN	y												Gene	Source	Category	Results (see next sheet)	X	V
ACP3	GO	BR		Genes selected for nociceptive and antinociceptive specific relevance											ACE	L	AN	V	38	51
ADAMTS5	ML	BR		AN	N										ALOXE3	L, GO	AN	X
ADAM17	L	IP		28	71				Total number of genes to be blasted	99					ALOX5	L, GO	AN	X
ADCYAP1	GO	BR													ANO1	L, GO	N	V
ADCY8	GO	BR													ASIC1	L	N	V
ADORA1A	GO	BR													ASIC2	L	N
ADORA2A	GO	BR													ASIC3	L, GO, ML	N
ADRA2C	L, IASP	NT													AVPR1A	L, HPG, ML	N	V
ADRB1	L, HPG, IASP, ML	NT													B1/B2	L	N	X
ADRB2	HPG, IASP	NT													BDKRB1	L	N	X
ALOXE3	L, GO	AN	y												CACNA1B	L	N	X
ALOX5	L, GO	AN	y												CACNA1E	L, HPG, IASP, GO	N	X
ANO1	L, GO	N	y												CACNA2D3	L, IASP	N	V
APOE	ML	BR													CALCA	L, HPG, ML, GO	N	X
AQP1	L, GO	BR													CALCAR	L	N	V
ARRB2	L, HPG, GO	NT													CNG	L	N	V
ARVCF	L, HPG, IASP	BR													CNR1	L	AN	X
ASIC1	L	N	y												CNR2	L	AN	X
ASIC2	L	N	y												CNRIP1	L	AN	V
ASIC3	L, GO, ML	N	y												CPE	L	AN	V
ATL1	IASP	BR													DAGL	L	AN	V
ATP1A2	IASP	BR													ECE2	L	AN	V
ATP1B3	ML	BR													EDN	L	N	X
ATPSCKMT	GO	BR													EDNRA	L, HPG, IASP	N	X
ATXN1	HPG	BR													EDNRB	L	N	X
AVPR1A	L, HPG, ML	N	y												FAAH	L, HPG, IASP	AN	V
B1/B2	L	N	y												FABP5	L, GO	AN	V
BACE1	GO	BR													FaNaC	L	N	V
BDKRB1	L	N	y												FMRFa	L	N	V
BDNF	L, HPG, IASP, ML	NT													FMRFaR	L, GO	N	V
BMK-YA	GO	BR													GALR1	L	N	V
CACNA1A	L, GO, IASP, ML	BR													GHSR	L	AN	V	INCOMPLETE
CACNA1B	L	N	y												GPR18	L	N	X
CACNA1E	L, HPG, IASP, GO	N	y												GPR83	L	N	V
CACNA2D2	HPG	BR													KCNA1	L, GO	N	V
CACNA2D3	L, IASP	N	y												KCNK4	L, GO	N	X
CACNB3	GO	BR													KCNS1	L, HPG, IASP	N	X
CACNG2	IASP	BR													KCNQ3	L	N	X
CALB1	GO	BR													MGLL	L, GO	AN	X
CALCA	L, HPG, ML, GO	N	y												MME	L, GO	AN	V
CALCAR	L	N	y												NALCN	L	N	V
CCK	L	BR													NAPE-PLD	L	AN	V
CCKBR	L	BR													NDN	L, GO	N	V
CCL2	GO	IP													NMU	L, GO	N	X
CCL3	GO	IP													NMUR2	L, GO	N	V
CCN3	GO	IP													NPFF	L, GO	N	V
CCR2	GO, ML	IP													NPFFR2	L, GO	N	V
CCT5	IASP	BR													NPY1R	L, GO	N	V
CD4	GO, ML	IP													NPY2R	L	N
CDC42EP2	GO	IP													NTSR1	L, GO	N	V
CDK5	GO	BR													OGFR	L, GO	AN	V
CHRM3	HPG	BR													OPRD1	ALL	AN	X
CHRNA4	GO	NT													OPRK1	L, HPG, GO, ML	AN	X
CHRNA5	GO	NT													OPRL1*	L, GO	AN	V	*In fact, Allatostatin C receptor
CHRNA6	ML	NT													OPRM1	ALL	AN	X
CHRNB2	GO	NT													OPRPN	L, GO	AN	X
CNG	L	N	y												P2RX4	ML, GO	N	V
CNR1	L	AN	y												P2RX7	L, ML, GO	N
CNR2	L	AN	y												P2RY1	L	N	X
CNRIP1	L	AN	y												P2RY2	L	N
COL6A1	GO	BR													PCSK1	L	AN	V
COMT	ALL	NT													PCSK2	L	AN	V
CPE	L	AN	y												PCSK6	ML	AN	X
CRHBP	IASP	BR													PDYN	L, GO	AN	X
CRHR2	L	BR													PENK	L, GO	AN	X
CSNK1D	IASP	BR													PIEZO1	L, GO	N	V
CTSS	L	IP													PIEZO2	L	N
CXCL12	GO	IP													PNOC	L, ML, GO	AN	X
CXCR4	GO	IP													POMC	IASP, ML	AN	X
CYP1A2	HPG	BR													PRDM12	L, GO	N	X
CYP2D6	HPG, IASP	BR													QRFPR	L	N	V
CYP3A4	HPG	BR													SCN10A	L, HPG, IASP, GO	N	X
DAGL	L	AN	y												SCN11A	L, HPG, IASP, GO	N	X
DBH	L	NT													SCN3A	L	N	X
DCC	ML	BR													SCN9A	L, HPG, IASP, GO	N	X
DEM1	GO	BR													SLC9A1	L	N	V
DISC1	GO	BR													SMR3A	L, GO	N	X
DLG2	GO	BR													SMR3B	L, GO	N	X
DNMT1	IASP	BR													STOM	L	N	V
DRD2A	GO	NT													STOML	L	N
DRD3	L, HPG	NT													TAC1	L, GO	N	V
ECE2	L	AN	y												TAC4	L, GO	N
EDN	L	N	y												TACR1	L, HPG	N	V
EDNRA	L, HPG, IASP	N	y												TMC	L	N	V
EDNRB	L	N	y												TMEM63A	L	N	V
EGFR	ML	BR													TMEM87A	L	N	V
EGK	GO	BR													TMEM100	L, GO	N	X
EIF2A	ML	BR													TMEM120	L, GO	N	X
EIF4E	ML	BR													TRPA1	L, HPG, IASP, GO	N	V
EIFEBP1	ML	BR													TRPC	L	N	V
EPHB1	GO	BR													TRPM2	L	N	V
EREG	ML	BR													TRPM3	L	N	V
ERG2	GO	BR													TRPM8	L, HPG, IASP	N	X
ESR1	HPG, IASP	BR													TRPML	L	N	V
F2R	GO	BR													TRPN	L	N	V
FAAH	L, HPG, IASP	AN	y												TRPP2	L	N	V
FABP5	L, GO	AN	y												TRPV1	L, HPG, IASP, GO	N	V
FAM134B	IASP, GO	BR													TRPV3	L, IASP	N
FaNaC	L	N	y												TRPV4	L	N
FMRFa	L	N	y
FMRFaR	L, GO	N	y
FOXN1	ML	BR
FTO	GO	BR
FYN	GO	BR
GALR1	L	N	y
GCH1	L, HPG, IASP	BR
GCN2	ML	BR
GDNF	L	NT
GHSR	L	AN	y
GIP	GO	BR
GNAO1	ML, GO	BR
GPR7	GO	BR
GPR8	GO	BR
GPR18	L	N	y
GPR55	L	IP
GPR83	L	N	y
GPR171	GO	BR
GRK2	GO	BR
GRIN2B	L	NT
GRM8	L	NT
H2	ML	IP
HCRTR1	L, IASP	BR
HCRTR2	L	BR
HLA-B	IASP	BR
HLA-DQ	IASP	BR
HOXD1	GO	BR
HOXB8	GO	BR
HTR1A	L, IASP	NT
HTR1B	ML	NT
HTR2A	L, HPG, GO, IASP	NT
HTR2C	HPG, IASP	NT
HTR3B	HPG, IASP	NT
IAPP	GO	BR
IKBKAP	IASP	BR
IL10	L, IASP	IP
IL13	IASP	IP
IL16	IASP	IP
IL1A	IASP	IP
IL1B	HPG, IASP	IP
IL1R1	IASP	IP
IL1R2	IASP	IP
IL1RN	IASP	IP
IL6	L, HPG, IASP	IP
IL8	IASP	IP
ITGA2	GO	BR
ITGB3	GO	BR
KCC3	ML	BR
KCNA1	L, GO	N	y
KCNA2	GO	BR
KCND2	L, GO	BR
KCNG4	L, HPG	BR
KCNIP3	GO	BR
KCNJ3	IASP	BR
KCNJ6	HPG, IASP	BR
KCNJ9	ML	BR
KCNK4	L, GO	N	y
KCNK18	IASP	BR
KCNK9	IASP	BR
KCNN3	IASP	BR
KCNS1	L, HPG, IASP	N	y
KCNQ3	L	N	y
KIF1A	IASP	BR
KIT	ML	BR
LAMB3	HPG	BR
LMX1B	ML	BR
LRP1	IASP	BR
LXN	GO	BR
MAOA	IASP	NT
MAOB	IASP	NT
MAPK1	GO	BR
MAPK3	GO	BR
MAPK8	ML	BR
MC1R	L, ML, GO, IASP	BR
MECP2	GO	BR
MEFV	IASP	IP
MGLL	L, GO	AN	y
miR-15b	GO	BR
miR-19b	ML	BR
miR-338	GO	BR
MME	L, GO	AN	y
MMP9	ML	BR
MMP24	GO	BR
MNK	ML	BR
MPDZ	HPG	BR
MRAS	ML	BR
MRGPRX2	GO	BR
MTDH	IASP	BR
MTOR	L	BR
MSC	HPG	BR
MYD88	HPG	BR
MYT1L	IASP	BR
NALCN	L	N	y
NAPE-PLD	L	AN	y
NCAM1	L	BR
NCC69	GO	BR
NDN	L, GO	N	y
NEB2	GO	BR
NFKB1A	IASP	IP
NGF	L, IASP, GO	NT
NGFB	IASP, GO	NT
NIPSNAP1	GO	BR
NLGN2	GO	NT
NMU	L, GO	N	y
NMUR2	L, GO	N	y
NOS1/3	L, IASP, GO	BR
NPFF	L, GO	N	y
NPFFR2	L, GO	N	y
NPVF	L	BR
NPY1R	L, GO	N	y
NPY2R	L	N	y
NR2F6	GO	BR
NRG1	GO	NT
NRXN3	IASP	BR
NTRK1	L, IASP, GO	NT
NTSR1	L, GO	N	y
OGFR	L, GO	AN	y
OPRD1	ALL	AN	y
OPRK1	L, HPG, GO, ML	AN	y
OPRL1	L, GO	AN	y
OPRM1	ALL	AN	y
OPRPN	L, GO	AN	y
OXTR	L, ML	NT
P2RX4	ML, GO	N	y
P2RX7	L, ML, GO	N	y
P2RY1	L	N	y
P2RY2	L	N	y
PAWR	GO	BR
PCSK1	L	AN	y
PCSK2	L	AN	y
PCSK6	ML	AN	y
PDYN	L, GO	AN	y
PENK	L, GO	AN	y
PERK	ML	BR
PG	L	BR
PHF24	GO	BR
PIEZO1	L, GO	N	y
PIEZO2	L	N	y
PKR	ML	BR
PNOC	L, ML, GO	AN	y
POMC	IASP, ML	AN	y
PRDM12	L, GO	N	y
PROK2	GO	BR
PRDM16	IASP	BR
PRRT2	IASP	BR
PRX	GO	BR
PTGES	L, GO	BR
PTGES3	L	BR
PTGS2	L, IASP	BR
QRFPR	L	N	y
RAB7A	IASP	BR
RAG1	ML	BR
RETREG1	GO	BR
RHBDF2	IASP	BR
RNF170	GO	BR
RPS6K1/2	ML	BR
RPTOR	ML	BR
SCN10A	L, HPG, IASP, GO	N	y
SCN11A	L, HPG, IASP, GO	N	y
SCN1A	HPG, IASP, GO	BR
SCN3A	L	N	y
SCN3B	L	BR
SCN4A	IASP	BR
SCN9A	L, HPG, IASP, GO	N	y
SEPT9	IASP	BR
SERPINA6	IASP	BR
SIGMAR1	L, HPG, GO	BR
SLC2A1	IASP	BR
SLC6A3	IASP	BR
SLC6A4	L, IASP	BR
SLC9A1	L	N	y
SMR3A	L, GO	N	y
SMR3B	L, GO	N	y
SPON1	HPG	BR
SPTLC1	IASP	BR
SPTLC2	IASP	BR
SPX	GO	BR
SSTR5	L	BR
STAT6	HPG	BR
STOM	L	N	y
STOML	L	N	y
STX1A	IASP	BR
TAC1	L, GO	N	y
TAC4	L, GO	N	y
TACR1	L, HPG	N	y
TAFA4	GO	BR
TAOK3	HPG, IASP	BR
TGFB1	IASP	IP
TLR2	HPG	IP
TLR4	ML, GO	IP
TMC	L	N	y
TMEM831	L	N	y
TMEM87A	L	N	y
TMEM100	L, GO	N	y
TMEM120	L, GO	N	y
TNFA	IASP, GO	IP
TNFRSF1B	HPG, IASP	IP
TP53	ML	BR
TRPA1	L, HPG, IASP, GO	N	y
TRPC	L	N	y
TRPM2	L	N	y
TRPM3	L	N	y
TRPM8	L, HPG, IASP	N	y
TRPML	L	N	y
TRPN	L	N	y
TRPP2	L	N	y
TRPV1	L, HPG, IASP, GO	N	y
TRPV3	L, IASP	N	y
TRPV4	L	N	y
TSPAN2	IASP	BR
TSSC1	HPG	BR
TYRP1	ML	BR
UCN	L, GO	BR
UGT2B7	HPG,IASP	BR
VIP	L	BR
WNK1	IASP, ML	BR
YY1	ML, GO	BR
ZFHX2	GO	BR
ZNF429	HPG, IASP	BR
ZFP106	GO	BR
